# A reference metagenome sequence of the lichen *Cladonia rangiformis*

**DOI:** 10.1101/2024.12.24.630239

**Authors:** Matthias Heuberger, Carlotta Marie Wehrkamp, Alina Pfammatter, Manuel Poretti, Johannes Peter Graf, Aline Herger, Jonatan Isaksson, Edith Schlagenhauf, Rosmarie Honegger, Thomas Wicker, Alexandros G. Sotiropoulos

**Affiliations:** University of Zurich, Department of Plant and Microbial Biology, Zurich, Switzerland; University of Melbourne, Melbourne integrative genomics, Melbourne, Australia; The University of Queensland, Centre for Crop Health, Brisbane, Australia

**Keywords:** lichen, metagenome, bioinformatics, transposable element, symbiosis, *Asterochloris mediterranea*, chromosome-scale assembly, *Cladonia rangiformis*, lichens, symbiosis, microbiome

## Abstract

● Lichens are an ancient symbiosis comprising the thalli of lichen-forming fungi, their photoautotrophic partners and their microbiome. So far, they were poorly studied at the genome sequence level. Here, we present a reference metagenome for the holobiont of *Cladonia rangiformis*.

● Using long read sequences from an entire symbiotic complex, plus short read libraries from 28 additional diverse European lichen samples, we were able to separate genome sequences of 20 individual species.

● We constructed chromosome-scale assemblies of the *C. rangiformis* fungus and its trebouxioid green algal photobiont *Asterochloris mediterranea*. The genome of the fungus comprises ∼22% transposable elements and is highly compartmentalized into genic regions and large TE-derived segments which show extensive signatures of repeat-induced point mutations (RIP). We found that *A. mediterranea* centromeres are predominantly derived from two interacting retrotransposon families. We also identified strong candidates for genes that were horizontally transferred from bacteria to both alga and fungus. Furthermore, we isolated 18 near-complete bacterial genomes, of which 13 are enriched in the lichen compared to surrounding soil.

● Our study revealed that the thalli of *C. rangiformis* have a highly complex microbiome, comprising a mix of species that may include opportunists, ecologically obligate symbionts and possibly even lichen-beneficial bacteria.
