## Supplementary_tables for "A reference metagenome sequence of the lichen *Cladonia rangiformis*"

### Sheet: SupplementaryTables_Description
Article title:
A reference metagenome sequence of the lichen Cladonia rangiformis reveals a highly complex micro-environment
Authors:
Matthias Heuberger, Carlotta Marie Wehrkamp, Alina Pfammatter, Manuel Poretti, Johannes Peter Graf, Aline Herger, Jonatan Isaksson, Edith Schlagenhauf, Rosmarie Honegger, Thomas Wicker, Alexandros G. Sotiropoulos
Supplementary Tables – Contents
Supplementary Table S1. Publicly available fungi and algae genome assemblies coming from lichens of the genus Cladonia.
Supplementary Table S2. Passport data of all the samples collected for this study.
Supplementary Table S3. Species definitions of the algal genomes described in this study based on sequence identity with publicly available ribosomal internal transcribed spacer (ITS) sequences. Note that some samples contain multiple high-scoring ITS sequences.
Supplementary Table S4. Details on the DNA/RNA extraction, library preparation and sequencing of all the samples that were sequenced in this study.
Supplementary Table S5. Statistics of initial assemblies of the reference metagenome sample Crans_GR013 using various assemblers. All statistics are based on contigs of size >= 500 bp, unless otherwise noted (e.g., "# contigs (>= 0 bp)" and "Total length (>= 0 bp)" include all contigs).
Supplementary Table S6. Classification of reconstructed bacterial MAGs based on 16S rDNA.

### Sheet: Supplementary_Table_S1
Supplementary Table S1. Publicly available fungi and algae genome assemblies coming from lichens of the genus Cladonia.
Scaf: Number of sequence scaffolds in genome assembly
Ref: Reference
a Park et al., 2021, direct Submission
b Armaleo et al. 2019 BMC Genomics. 20:605
c Park et al. 2013, Genome Announc 1, e00695-13
d Tree of Life Programme, direct Submission
e Sveshnikova,N. and Piercey-Normore, direct Submission
f Charbonneau et al. 2018, direct Submission
g Bertrand et al. 2018 J Nat Prod.81:723-731
h Correard et al (2024), direct submission
i Park et al. (2014),Genome Announc. 2:e01065-13
j Jaiswal et al.(2020), direct Submission
*Alternative haplotype
Species		Size	Scaf.	Ref.	NCBI accession #
Cladonia borealis		36 Mb	48	a	GCA_018257855.2
Cladonia grayi		34.6 Mb	414	b	NA
Cladonia macilenta		37.1 Mb	240	c	GCA_000444155.1
Cladonia norvegica		32.0 Mb	20	d	GCA_963971245.1
Cladonia norvegica*		38.9 Mb	1006	d	GCA_963971275.1
Cladonia rangiferina		39.3 Mb	183	e	GCA_023065455.1
Cladonia rangiferina		35.7 Mb	1069	f	GCA_006146055.1
Cladonia squamosa		38.0 Mb	26	d	GCA_947623385.2
Cladonia squamosa*		228 kb	15	d	GCA_947623575.2
Cladonia uncialis		32.9 Mb	2124	g	GCA_002927785.1
Cladonia stellaris		35.9 Mb	135	h	GCA_040955015.1
Cladonia metacorallifera		36.7 Mb	30	i	GCA_000482085.2
Asterochloris glomerata		56 Mb	151	b	NA
Asterochloris sp. (CNOR1)		56.1 Mb	18	d	GCA_963969365.1
Asterochloris sp. (CNOR2)		41.3 Mb	18	d	GCA_964198605.1
Asterochloris erici		55.6 Mb	1029	j	GCA_019693375.1

### Sheet: Supplementary_Table_S2
Supplementary Table S2. Passport data of all the samples collected for this study.
Sample ID	Species of main fungus	Year of collection	Latitude	Longitude	Country of collection	BioSample
IS001	Cladonia arbuscula	2014	65.966	-22.9078	Iceland	SAMN44032864
CH002	Cladonia arbuscula	2015	47.0922	9.28789	Switzerland	SAMN44032865
FR003	Cladonia arbuscula	2016	48.2016	7.3062	France	SAMN44032866
GR004	Cladonia mediterranea	2018	40.1264	23.9704	Greece	SAMN44032867
GR007	Cladonia rangiformis	2019	40.1793	23.7162	Greece	SAMN44032868
GR008	Cladonia furcata	2019	40.0156	23.8685	Greece	SAMN44032869
GR013	Cladonia rangiformis	2019	40.1178	23.9733	Greece	SAMN44032870
GR014	Cladonia humilis	2019	40.1178	23.9733	Greece	SAMN44032871
GR030	Cladonia rangiformis	2021	40.1514	23.9132	Greece	SAMN44032872
GR031	Cladonia mediterranea	2021	40.1298	23.9536	Greece	SAMN44032873
GR032	Cladonia mediterranea	2021	40.1265	23.9671	Greece	SAMN44032874
IS026	Cladonia uncialis	2019	65.6902	-21.4359	Iceland	SAMN44032875
FI034	Cladonia rangiferina	2018	63.4194	22.1981	Finland	SAMN44032876
CHSIL06	Cladonia digitata	2022	46.4305	9.75243	Switzerland	SAMN44032884
CHSIL15	Cladonia arbuscula	2022	46.4284	9.74893	Switzerland	SAMN44032885
CHSIL14	Cladonia fimbriata	2022	46.4282	9.74681	Switzerland	SAMN44032889
CHBOT04	Peltigera praetextata	2022	47.359	8.56034	Switzerland	SAMN44032877
CHSIL02	Usnea hirta	2022	46.4294	9.75234	Switzerland	SAMN44032878
CHSIL03	Letharia gracilis	2022	46.4293	9.7525	Switzerland	SAMN44032879
CHSIL04	Parmeliaceae sp.	2022	46.4293	9.7525	Switzerland	SAMN44032880
CHSIL05	Umbilicaria flocculosa	2022	46.4304	9.75266	Switzerland	SAMN44032881
CHOFE01	Usnea barbata	2022	47.2612	9.26674	Switzerland	SAMN44032882
CHBAS01	Lecanora argentata	2022	47.6483	8.7446	Switzerland	SAMN44032883
CHBAS02	Hypogymnia austerodes	2022	47.6484	8.74501	Switzerland	SAMN44032886
CHBAS05	Lobaria pulmonaria	2022	47.6499	8.74751	Switzerland	SAMN44032887
CHSIL09	Umbilicaria hirsuta	2022	46.4302	9.75198	Switzerland	SAMN44032888
CHSIL08	Cetraria islandica	2022	46.4305	9.75227	Switzerland	SAMN44032890
CHSIL12	Usnea barbata	2022	46.4285	9.74798	Switzerland	SAMN44032891
CHSIL13	Usnea barbata	2022	46.4285	9.74798	Switzerland	SAMN44032892

### Sheet: Supplementary_Table_S3
Supplementary Table S3. Species definitions of the algal genomes described in this study based on sequence identity with publicly available ribosomal internal transcribed spacer (ITS) sequences. Note that some samples contain multiple high-scoring ITS sequences.
aLength of top alignment in blastn search against NCBI
bSequence identity of top alignment in blastn search against NCBI
cNCBI accession number of top top alignment in blastn search
Sample	Genus	species	HitLen(a)	Identity[%](b)	NCBI_acc(c)
Carbu_CH002_0016094-1	Asterochloris	irregularis	411	100	OM230071.1
Crana_FI034_0016823-1	Asterochloris	irregularis	412	100	OM230071.1
Carbu_FR_003_0014887-1	Asterochloris	irregularis	411	100	OM230071.1
Cmedi_GR004_0005235-1	Asterochloris	phycobiontica	433	99.31	GU017647.1
Crans_GR007_0002846-1	Asterochloris	phycobiontica	433	99.31	GU017647.1
Crans_GR_013_0003267-1	Asterochloris	medditerranea	624	100	OL625350.1
Chumi_GR014_0004099-1	Asterochloris	phycobiontica	433	99.31	GU017647.1
Crans_GR030_0022346-1	Asterochloris	phycobiontica	433	99.31	GU017647.1
Cmedi_GR031_0000989-1	Asterochloris	phycobiontica	433	99.31	GU017647.1
Carbu_IS001_0003292-1	Asterochloris	irregularis	412	100	OM230071.1
Cunci_IS026_0001809-1	Asterochloris	irregularis	411	100	OM230071.1
Cdigi_SIL06_8536-1	Asterochloris	glomerata	411	100	OM230066.1
Carbu_SIL15_13669-1	Asterochloris	irregularis	411	100	OM230071.1
Cfurc_GR008_0001481-2	Asterochloris	phycobiontica	433	99.31	GU017647.1
Cfimb_SIL14_11_21667-1	Asterochloris	phycobiontica	648	98.46	GU017647.1
Lcarge_BAS01_43833-1	Trebouxia	jamesii	747	99.87	MN396932.1
Hyaust_BAS02_25253-1	Trebouxia	sp.L-23632	751	100	MN412817.1
Lopulm_BAS05_32076-1	unknown	unknown	NA	NA	NA
Usbarb_OFE01_3197-1	Trebouxia	impressa	737	98.64	MZ868171.1
Ushirt_SIL02_297823-1	Trebouxia	simplex	725	99.59	KY066429.1
Ushirt_SIL02_348-1	Trebouxia	jamesii	342	81.87	FJ170689.1
Ushirt_SIL02_52506-1	Trebouxia	impressa	737	98.64	MZ868171.1
Ltgrac_SIL03_14373-1	Trebouxia	suecica	727	100	MN396918.1
Parmsp_SIL04_27789-1	Trebouxia	sp.L-23632	751	100	MN412817.1
Umfloc_SIL05_19507-1	Trebouxia	sp.OTU-S02	751	100	MN412814.1
Cdigi_SIL06_27135-1	Trebouxia	sp.OTU-S02	1750	98.4	MN412802.1
Cdigi_SIL06_53343-1	Coccomyxa	viridis	784	97.96	MZ868176.1
Ceisla_SIL08_19275-1	Trebouxia	sp.L-23632	751	100	MN412817.1
Usbarb_SIL12_7_6528-1	Trebouxia	impressa	737	98.64	MZ868171.1
Usbarb_SIL13_10_35954-1	Trebouxia	impressa	737	99.59	MZ868171.1

### Sheet: Supplementary_Table_S4
Supplementary Table S4. Details on the DNA/RNA extraction, library preparation and sequencing of all the samples that were sequenced in this study.
Sample ID	Type of sample (DNA, RNA, Soil DNA)	Extraction Method	Library Prep Kit	Enrichment Method	Read Configuration	Instrument
IS001	DNA	Custom CTAB Chloroform Phenol Extraction?	Mate Pair	None	Paired End 125 bp	Illumina HiSeq 2500
CH002	DNA	Custom CTAB Chloroform Phenol Extraction?	Mate Pair	None	Paired End 125 bp	Illumina HiSeq 2500
GR004	DNA	Custom CTAB Chloroform Phenol Extraction	TruSeq DNA PCR-Free HT Kit	None	Paired End 150 bp	Illumina Novaseq 6000 #1
FR003	DNA	Custom CTAB Chloroform Phenol Extraction	TruSeq DNA PCR-Free HT Kit	None	Paired End 150 bp	Illumina Novaseq 6000 #1
GR007	DNA	Custom CTAB Chloroform Phenol Extraction	TruSeq DNA PCR-Free HT Kit	None	Paired End 150 bp	Illumina Novaseq 6000 #1
GR008	DNA	Custom CTAB Chloroform Phenol Extraction	TruSeq DNA PCR-Free HT Kit	None	Paired End 150 bp	Illumina Novaseq 6000 #1
GR013	DNA	Custom CTAB Chloroform Phenol Extraction	TruSeq DNA PCR-Free HT Kit	None	Paired End 150 bp	Illumina Novaseq 6000 #1
GR014	DNA	Custom CTAB Chloroform Phenol Extraction	TruSeq DNA PCR-Free HT Kit	None	Paired End 150 bp	Illumina Novaseq 6000 #1
IS026	DNA	Custom CTAB Chloroform Phenol Extraction	TruSeq DNA PCR-Free HT Kit	None	Paired End 150 bp	Illumina Novaseq 6000 #1
FI034	DNA	Custom CTAB Chloroform Phenol Extraction	TruSeq DNA PCR-Free HT Kit	None	Paired End 150 bp	Illumina Novaseq 6000 #1
GR030	DNA	Custom CTAB Chloroform Phenol Extraction	Illumina Truseq PCR Free	None	Paired End 150 bp	Illumina Novaseq 6000 #1
GR031	DNA	Custom CTAB Chloroform Phenol Extraction	Illumina Truseq PCR Free	None	Paired End 150 bp	Illumina Novaseq 6000 #1
GR032	DNA	Custom CTAB Chloroform Phenol Extraction	Illumina Truseq PCR Free	None	Paired End 150 bp	Illumina Novaseq 6000 #1
CHBOT04	DNA	Custom CTAB Chloroform Phenol Extraction + Magnetic Beads	Illumina Truseq PCR Free	None	Paired End 250 bp	Illumina Novaseq 6000 #1
CHSIL02	DNA	Custom CTAB Chloroform Phenol Extraction + Magnetic Beads	Illumina Truseq PCR Free	None	Paired End 250 bp	Illumina Novaseq 6000 #1
CHSIL03	DNA	Custom CTAB Chloroform Phenol Extraction + Magnetic Beads	Illumina Truseq PCR Free	None	Paired End 250 bp	Illumina Novaseq 6000 #1
CHSIL04	DNA	Custom CTAB Chloroform Phenol Extraction + Magnetic Beads	Illumina Truseq PCR Free	None	Paired End 250 bp	Illumina Novaseq 6000 #1
CHSIL05	DNA	Custom CTAB Chloroform Phenol Extraction + Magnetic Beads	Illumina Truseq PCR Free	None	Paired End 250 bp	Illumina Novaseq 6000 #1
CHOFE01	DNA	Custom CTAB Chloroform Phenol Extraction + Magnetic Beads	Illumina Truseq PCR Free	None	Paired End 250 bp	Illumina Novaseq 6000 #1
CHBAS01	DNA	Custom CTAB Chloroform Phenol Extraction + Magnetic Beads	Illumina Truseq PCR Free	None	Paired End 250 bp	Illumina Novaseq 6000 #1
CHSIL06	DNA	Custom CTAB Chloroform Phenol Extraction + Magnetic Beads	Illumina Truseq PCR Free	None	Paired End 250 bp	Illumina Novaseq 6000 #1
CHSIL15	DNA	Custom CTAB Chloroform Phenol Extraction + Magnetic Beads	Illumina Truseq PCR Free	None	Paired End 250 bp	Illumina Novaseq 6000 #1
CHBAS02	DNA	Custom CTAB Chloroform Phenol Extraction + Magnetic Beads	Illumina Truseq PCR Free	None	Paired End 250 bp	Illumina Novaseq 6000 #1
CHBAS05	DNA	Custom CTAB Chloroform Phenol Extraction + Magnetic Beads	Illumina Truseq PCR Free	None	Paired End 250 bp	Illumina Novaseq 6000 #1
CHSIL09	DNA	Custom CTAB Chloroform Phenol Extraction + Magnetic Beads	Illumina Truseq PCR Free	None	Paired End 250 bp	Illumina Novaseq 6000 #1
CHSIL14	DNA	Custom CTAB Chloroform Phenol Extraction + Magnetic Beads	Illumina Truseq PCR Free	None	Paired End 250 bp	Illumina Novaseq 6000 #1
CHSIL08	DNA	Custom CTAB Chloroform Extraction + Magnetic Beads	Illumina Truseq PCR Free	None	Paired End 250 bp	Illumina Novaseq 6000 #1
CHSIL12	DNA	Custom CTAB Chloroform Extraction + Magnetic Beads	Illumina Truseq PCR Free	None	Paired End 250 bp	Illumina Novaseq 6000 #1
CHSIL13	DNA	Custom CTAB Chloroform Extraction + Magnetic Beads	Illumina Truseq PCR Free	None	Paired End 250 bp	Illumina Novaseq 6000 #1
GR004	RNA	miRNAeasy kit	TruSeq RNA stranded	PolyA, TruSeq RNA Kit	Paired End 150 bp	Illumina Novaseq 6000 #1
GR013	Soil DNA	NucleoSpinSoil Extraction Kit by Macherey-Nagel	TruSeq DNA PCR-Free LT Kit	None	Paired End 150 bp	Illumina Novaseq 6000 #1
GR013	DNA	Custom CTAB Chloroform Phenol Extraction	Large insert library	None	Long reads	PacBio Sequel

### Sheet: Supplementary_Table_S5
Supplementary Table S5. Statistics of initial assemblies of the reference metagenome sample Crans_GR013 using various assemblers. All statistics are based on contigs of size >= 500 bp, unless otherwise noted (e.g., "# contigs (>= 0 bp)" and "Total length (>= 0 bp)" include all contigs).
	megahit.contigs	metaspades.contigs	metaspades.scaffolds	HGAP4.contigs	metaflye.contigs
# contigs (>= 0 bp)	327747	684570	680563	1152	2707
# contigs (>= 1000 bp)	48889	46061	43886	1152	2398
# contigs (>= 5000 bp)	6154	13958	13004	1133	1888
# contigs (>= 10000 bp)	2440	6029	5528	1118	1673
# contigs (>= 25000 bp)	867	1448	1262	1004	1439
# contigs (>= 50000 bp)	439	487	471	738	1021
Total length (>= 0 bp)	317303973	459914398	462638688	170996761	226508877
Total length (>= 1000 bp)	198087236	279337591	282645945	170996761	226308366
Total length (>= 5000 bp)	117245420	207649602	214277814	170937072	224889107
Total length (>= 10000 bp)	92002370	152023443	161748256	170830255	223400710
Total length (>= 25000 bp)	68706511	83246387	98177269	168837266	219548279
Total length (>= 50000 bp)	53794512	51160424	71841388	159072524	203657480
# contigs	124759	87593	85295	1152	2688
Largest contig	787061	700222	950168	4488820	4515310
Total length	249820722	307400657	310632555	170996761	226501440
GC (%)	53.21	56.58	56.58	46.44	56.34
N50	4157	9815	10879	238535	277191
N75	1186	3453	3650	125020	90516
L50	7840	6199	4911	115	136
L75	39026	19461	17376	368	516
# N's per 100 kbp	0	0	845.49	0	0.57

### Sheet: Supplementary_Table_S6
Supplementary Table S6. Classification of reconstructed bacterial MAGs based on 16S rDNA.
16S_rDNA: Genome and sequence contig on which 16S rDNA sequence was found.
Genus/species: Taxonomical classification based on the top blastn hit to NCBI.
Length: length of the blast alignment.
Identity: sequence identity in %.
NCBI: accession number of the sequence producing the top blastn hit.
16S_rDNA	Genus/species	Length	Identity[%]	NCBI
BacA_c1512	Sphingomonas sp.	1490	98.39	CP029985.1
BacA_c1622	Sphingomonas sp.	1490	98.39	CP029985.1
BacB_c1210	Phenylobacterium montanum	1484	95.08	CP073078.1
BacB_c1633	Phenylobacterium montanum	1482	96.15	CP073078.1
BacB_c583	Phenylobacterium montanum	1482	96.15	CP073078.1
BacC_c2569	Caulobacter mirabilis	1490	94.9	CP024201.1
BacC_c382	Caulobacter mirabilis	1490	94.9	CP024201.1
BacD_v2_chr1_c516	Lichenibacterium ramalinae	1425	99.02	MG996730.1
BacD_v2_chr1_c725	Lichenibacterium ramalinae	1425	99.02	MG996730.1
BacD_v2_chr1_c991	Lichenibacterium ramalinae	1425	99.02	MG996730.1
BacD_v2_chr2_c1748	Lichenibacterium ramalinae	1425	99.02	MG996730.1
BacD_v2_chr2_c733-1	Lichenibacterium ramalinae	1425	99.02	MG996730.1
BacD_v2_chr2_c733-2	Lichenibacterium ramalinae	1425	99.02	MG996730.1
BacE_v2_chr1_c668	Capsulimonas corticalis	1523	93.96	AP025739.1
BacE_v2_chr2_c2378	Amnibacterium soli	1480	99	KY029049.1
BacF_chr1_c142	Acidisphaera sp.	1495	95.23	FJ915153.1
BacF_chr2_c1837	Acidisphaera sp.	1456	94.78	AB669479.1
BacG_c1093	Lichenicoccus roseus	1451	97.45	NR_180581.1
BacG_c13	Lichenicoccus roseus	1448	96.89	NR_180581.1
BacG_c356	Lichenicoccus roseus	1447	97.65	NR_180581.1
BacH_c883	Acidobacteriaceae bacterium	1496	96.12	CP085323.1
BacI_c1004	Edaphobacter sp.	1429	98.18	KF424996.1
BacI_c816	Edaphobacter sp.	1429	98.25	KF424996.1
BacJ_c2419	Granulicella mallensis	1499	97.26	CP003130.1
BacK_c809	Derxia sp.	1406	95.62	OR350664.1
BacL_c1443	Uncultured Spartobacteria	1485	91.82	JX505375.1
BacM_c1003	Uncultured Verrucomicrobia	1440	91.3	HE614833.1
BacO_c1144	Beijerinckiaceae bacterium	1485	96.7	LR590083.2
BacO_c1524	Beijerinckiaceae bacterium	1488	96.77	LR590083.2
BacP_c1388	Methylocella tundrae	1497	95.39	LR536450.1
BacQ_c1038	uncultured Alphaproteobacteria	1450	96.63	HQ622748.1
BacR_c49	Granulicella mallensis	1470	96.21	CP003130
unc_c1565	uncultured Alphaproteobacteria	1450	95	HQ622748.1
unc_c1568	Acidisphaera sp	14651	94.57	AB669479.1
unc_c31	Methylobacterium brachiatum	1444	99.1	AB698717.1 *
unc_c4	Rhizobiales bacterium	1447	98.83	DQ490356.1
unc_c686	Acidisphaera sp.	1461	95	KM200466.1 *
